# Speed limits of protein assembly with reversible membrane localization

**DOI:** 10.1101/2021.01.29.428888

**Authors:** Bhavya Mishra, Margaret E. Johnson

## Abstract

Self-assembly is often studied in a three-dimensional (3D) solution, but a significant fraction of binding events involve proteins that can reversibly bind and diffuse along a two-dimensional (2D) surface. In a recent study, we quantified how proteins can exploit the reduced dimension of the membrane to trigger complex formation. Here, we derive a single expression for the characteristic timescale of this multi-step assembly process, where the change in dimensionality renders rates and concentrations effectively time-dependent. We find that proteins can accelerate complex formation due to an increase in relative concentration, driving more frequent collisions which often wins out over slow-downs due to diffusion. Our model contains two protein populations that associate with one another and use a distinct site to bind membrane lipids, creating a complex reaction network. However, by identifying two major rate-limiting pathways to reach an equilibrium steady-state, we derive an accurate approximation for the mean first passage time when lipids are in abundant supply. Our theory highlights how the ‘sticking rate’, or effective adsorption coefficient of the membrane is central in controlling timescales. We also derive a corrected localization rate to quantify how the geometry of the system and diffusion can reduce rates of localization. We validate and test our results using kinetic and reaction-diffusion simulations. Our results establish how the speed of key assembly steps can shift by orders-of-magnitude when membrane localization is possible, which is critical to understanding mechanisms used in cells.
