## Supplemental Table 1 for "Speed limits of protein assembly with reversible membrane localization"

### Sheet: Model Description
	Large Box	Small Box			INITIAL CONDITIONS
Lx (μm)	0.47	0.47
						Large Box	Large Box	Small Box	Smal Box
Ly (μm)	0.47	0.47
						(No. Of Molecules)	(Concentration)	(No. Of Molecules)	(Concentration)
Lz (μm)	5.0	0.75			P1 (Molecule)	665 molec	1 μM	100 molec	1 μM
Volume (V) (μm ^3)	1.1045	0.165675			P2 (Molecule)	665 molec	1 μM	100 molec	1 μM
Surface Area (SA) μm ^2)	0.2209	0.2209			M (Molecule)	3755 molec, 17000 molec/um^2	5.64 μM	3755 molec, 17000 molec/um^2	37.55 μM
Sigma (μm)	0.001	0.001
					MP1 (Molecule)	0	0	0	0
					P2M (Molecule)	0	0	0	0
					P1P2 (Molecule)	0	0	0	0
					MP1P2 (Molecule)	0	0	0	0
					P1P2M (Molecule)	0	0	0	0
					MP1P2M (Molecule)	0	0	0	0

### Sheet: D50
																									RATES FOR LOCALIZATION CORRECTED ODES
									REACTION DIFFUSION PARAMETERS
	Diffusion constants															RATES FOR ODE MODEL							M0 small (uM)	37.55	h (um)	0.75	h (um)	5
	Species	50/0.5				Dimension	Pro or lipid binding?	REACTION TYPE	k_a3D,FPR (nm3/us)--These are all the 3D values		sigma (nm)	1	sigma (um)	0.001									M0 large	5.64	Small Box		Large Box
										k_b FPR	D1 (nm2/us)	D2 (nm2/us)	Dtot (nm2/us)	ka2D (nm2/us) (same in um2/s)	kon (nm3/us)	kon (uM-1s-1)	rho1 (molecules/um2)	rho2 (molecules/um2)	b	s/b	kon2D (um2/s)	koff (s-1)			konLoc	koffLoc	konLoc	koffLoc
	P1	50	50		1	3D	P+P	P1 + P2 <-> P1P2	0.08303	1	50	50	100		0.0830245	0.0499808						0.999934			0.0499808	0.999934	0.0499808	0.999934
	P2	50	50		2	3D->2D	P+P	MP1 + P2<-> MP1P2	0.08303	1	0.49505	50	50.495		0.0830083	0.049971						0.999738			0.0496252	0.992821	0.04775	0.955305
	M	0.5	0.5		3	3D->2D	P+P	P2M + P1 <-> P1P2M	0.08303	1	0.49505	50	50.495		0.0830083	0.049971						0.999738			0.0496252	0.992821	0.04775	0.955305
	MP1	0.49505	0.49505		4	3D->2D	P+M	M + P1 <-> MP1	3.3386	1.00526	0.5	50	50.5		3.30384	1.98891						0.994793			1.55713	0.778831	0.697603	0.34892
	P2M	0.49505	0.49505		5	3D->2D	P+M	M +P2<-> P2M	3.3386	1.00526	0.5	50	50.5		3.30384	1.98891						0.994793			1.55713	0.778831	0.697603	0.34892
	P1P2	25	25		6	3D->2D	P+M	M + P1P2 <-> MP1P2	3.3386	1.00526	0.5	25	25.5		3.27045	1.96881						0.984741			1.27547	0.637953	0.42534	0.212742
	MP1P2	0.490196	0.490196		7	3D->2D	P+M	M + P1P2 <-> P1P2M	3.3386	1.00526	0.5	25	25.5		3.27045	1.96881						0.984741			1.27547	0.637953	0.42534	0.212742
	P1P2M	0.490196	0.490196		8	2D	P+P	MP1 + P2M <-> MP1P2M		1	0.49505	0.49505	0.990099	0.041515			452.694	452.694	0.0530715	0.0188425	0.0406405	0.978936			0.0406405	0.978936	0.0406405	0.978936
	MP1P2M	0.247525	0.247525		9	2D	P+M	MP1P2 + M <-> MP1P2M		1.00526	0.490196	0.5	0.990196	1.6693			2	17000	0.00888237	0.112583	1.1939	0.718972			1.1939	0.718972	1.1939	0.718972
					10	2D	P+M	P1P2M + M <-> MP1P2M		1.00526	0.490196	0.5	0.990196	1.6693			2	17000	0.00888237	0.112583	1.1939	0.718972			1.1939	0.718972	1.1939	0.718972
																	*rho1 and rho2 for Rxn 8 are estimated as 100/SA=100/0.2209um2. The max of each is 665/SA, but that is not reached in the simulations ever.

### Sheet: D20
																									RATES FOR LOCALIZATION CORRECTED ODES
									REACTION DIFFUSION PARAMETERS
																RATES FOR ODE MODEL							M0 small (uM)	37.55	h (um)	0.75	h (um)	5
	Diffusion constants					Dimension	Pro or lipid binding?	REACTION TYPE	k_a3D,FPR (nm3/us)		sigma (nm)	1	sigma (um)	0.001									M0 large	5.64	Small Box		Large Box
	Species	20/0.2								k_b FPR	D1 (nm2/us)	D2 (nm2/us)	Dtot (nm2/us)	ka2D (nm2/us)	kon (nm3/us)	kon (uM-1s-1)	rho1 (molecules/um2)	rho2 (molecules/um2)	b	s/b	kon2D (um2/s)	koff (s-1)			konLoc	koffLoc	konLoc	koffLoc
					1	3D	P+P	P1 + P2 <-> P1P2	0.08303	1	20	20	40		0.0830163	0.0499758						0.999835			0.0499758	0.999835	0.0499758	0.999835
	P1	20
					2	3D->2D	P+P	MP1 + P2<-> MP1P2	0.08303	1	0.198	20	20.198		0.0829757	0.0499514						0.999346			0.0490965	0.982243	0.0447499	0.895283
	P2	20
					3	3D->2D	P+P	P2M + P1 <-> P1P2M	0.08303	1	0.198	20	20.198		0.0829757	0.0499514						0.999346			0.0490965	0.982243	0.0447499	0.895283
	M	0.2
					4	3D->2D	P+M	M + P1 <-> MP1	3.3386	1.00526	0.2	20	20.2		3.25303	1.95832						0.979495			1.16389	0.582144	0.352439	0.176279
	MP1	0.19802
					5	3D->2D	P+M	M +P2<-> P2M	3.3386	1.00526	0.2	20	20.2		3.25303	1.95832						0.979495			1.16389	0.582144	0.352439	0.176279
	P2M	0.19802
					6	3D->2D	P+M	M + P1P2 <-> MP1P2	3.3386	1.00526	0.2	10	10.2		3.17329	1.91032						0.955485			0.823907	0.412093	0.194882	0.097474
	P1P2	10
					7	3D->2D	P+M	M + P1P2 <-> P1P2M	3.3386	1.00526	0.2	10	10.2		3.17329	1.91032						0.955485			0.823907	0.412093	0.194882	0.097474
	MP1P2	0.196078
					8	2D	P+P	MP1 + P2M <-> MP1P2M		1	0.198	0.198	0.396	0.041515			452.694	452.694	0.0530715	0.0188425	0.0393956	0.948949			0.0393956	0.948949	0.0393956	0.948949
	P1P2M	0.196078
					9	2D	P+M	MP1P2 + M <-> MP1P2M		1.00526	0.196	0.2	0.396	1.6693			2	17000	0.00888237	0.112583	0.836458	0.503719			0.836458	0.503719	0.836458	0.503719
	MP1P2M	0.0990099
					10	2D	P+M	P1P2M + M <-> MP1P2M		1.00526	0.196	0.2	0.396	1.6693			2	17000	0.00888237	0.112583	0.836458	0.503719			0.836458	0.503719	0.836458	0.503719
																	*rho1 and rho2 for Rxn 8 are estimated as 100/SA=100/0.2209um2. The max of each is 665/SA, but that is not reached in the simulations ever.

### Sheet: D5
																									RATES FOR LOCALIZATION CORRECTED ODES
									REACTION DIFFUSION PARAMETERS
	Diffusion constants															RATES FOR ODE MODEL							M0 small (uM)	37.55	h (um)	0.75	h (um)	5
	Species	5/0.05				Dimension	Pro or lipid binding?	REACTION TYPE	k_a3D,FPR (nm3/us)		sigma (nm)	1	sigma (um)	0.001									M0 large	5.64	Small Box		Large Box
										k_b FPR	D1 (nm2/us)	D2 (nm2/us)	Dtot (nm2/us)	ka2D (nm2/us)	kon (nm3/us)	kon (uM-1s-1)	rho1 (molecules/um2)	rho2 (molecules/um2)	b	s/b	kon2D (um2/s)	koff (s-1)			konLoc	koffLoc	konLoc	koffLoc
	P1	5			1	3D	P+P	P1 + P2 <-> P1P2	0.08303	1	5	5	10		0.0829752	0.0499511						0.99934			0.0499511	0.99934	0.0499511	0.99934
	P2	5			2	3D->2D	P+P	MP1 + P2<-> MP1P2	0.08303	1	0.0495	5	5.0495		0.0828133	0.0498536						0.99739			0.0466134	0.932565	0.0340523	0.681263
	M	0.05			3	3D->2D	P+P	P2M + P1 <-> P1P2M	0.08303	1	0.0495	5	5.0495		0.0828133	0.0498536						0.99739			0.0466134	0.932565	0.0340523	0.681263
	MP1	0.049505			4	3D->2D	P+M	M + P1 <-> MP1	3.3386	1.00526	0.05	5	5.05		3.02076	1.8185						0.909557			0.51438	0.257277	0.101452	0.0507435
	P2M	0.049505			5	3D->2D	P+M	M +P2<-> P2M	3.3386	1.00526	0.05	5	5.05		3.02076	1.8185						0.909557			0.51438	0.257277	0.101452	0.0507435
	P1P2	2.5			6	3D->2D	P+M	M + P1P2 <-> MP1P2	3.3386	1.00526	0.05	2.5	2.55		2.76289	1.66326						0.831911			0.297419	0.14876	0.0525414	0.0262796
	MP1P2	0.0490196			7	3D->2D	P+M	M + P1P2 <-> P1P2M	3.3386	1.00526	0.05	2.5	2.55		2.76289	1.66326						0.831911			0.297419	0.14876	0.0525414	0.0262796
	P1P2M	0.0490196			8	2D	P+P	MP1 + P2M <-> MP1P2M		1	0.0495	0.0495	0.099	0.041515			452.694	452.694	0.0530715	0.0188425	0.0341634	0.822916			0.0341634	0.822916	0.0341634	0.822916
	MP1P2M	0.0247525			9	2D	P+M	MP1P2 + M <-> MP1P2M		1.00526	0.049	0.5	0.549	1.6693			2	17000	0.00888237	0.112583	0.971544	0.585068			0.971544	0.585068	0.971544	0.585068
					10	2D	P+M	P1P2M + M <-> MP1P2M		1.00526	0.049	0.5	0.549	1.6693			2	17000	0.00888237	0.112583	0.971544	0.585068			0.971544	0.585068	0.971544	0.585068
																	*rho1 and rho2 for Rxn 8 are estimated as 100/SA=100/0.2209um2. The max of each is 665/SA, but that is not reached in the simulations ever.

### Sheet: highK D50
																									RATES FOR LOCALIZATION CORRECTED ODES
									REACTION DIFFUSION PARAMETERS
	Diffusion constants															RATES FOR ODE MODEL							M0 small (uM)	37.55	h (um)	0.75	h (um)	5
	Species	50/0.5				Dimension	Pro or lipid binding?	REACTION TYPE	k_a3D,FPR (nm3/us)		sigma (nm)	1	sigma (um)	0.001									M0 large	5.64	Small Box		Large Box
										k_b FPR	D1 (nm2/us)	D2 (nm2/us)	Dtot (nm2/us)	ka2D (nm2/us)	kon (nm3/us)	kon (uM-1s-1)	rho1 (molecules/um2)	rho2 (molecules/um2)	b	s/b	kon2D (um2/s)	koff (s-1)			konLoc	koffLoc	konLoc	koffLoc
	P1	50	50		1	3D	P+P	P1 + P2 <-> P1P2	150	1	50	50	100	90.3	134.004	80.6707	0.134004					0.893363			80.6707	0.893363	80.6707	0.893363
	P2	50	50		2	3D->2D	P+P	MP1 + P2<-> MP1P2	150	1	0.49505	50	50.495		101.848	61.3125						0.678986			6.42088	0.0711061	1.05586	0.0116928
	M	0.5	0.5		3	3D->2D	P+P	P2M + P1 <-> P1P2M	150	1	0.49505	50	50.495		101.848	61.3125						0.678986			6.42088	0.0711061	1.05586	0.0116928
	MP1	0.495049	0.495049		4	3D->2D	P+M	M + P1 <-> MP1	14	1	0.5	50	50.5	8.428	13.4084	8.07185						0.957742			3.79787	0.450625	0.948244	0.112511
	P2M	0.495049	0.495049		5	3D->2D	P+M	M +P2<-> P2M	14	1	0.5	50	50.5		13.4084	8.07185						0.957742			3.79787	0.450625	0.948244	0.112511
	P1P2	25	25		6	3D->2D	P+M	M + P1P2 <-> MP1P2	14	1	0.5	25	25.5		12.875	7.75075						0.919642			2.46839	0.292879	0.507059	0.0601636
	MP1P2	0.490196	0.490196		7	3D->2D	P+M	M + P1P2 <-> P1P2M	14	1	0.5	25	25.5		12.875	7.75075						0.919642			2.46839	0.292879	0.507059	0.0601636
	P1P2M	0.490196	0.490196		8	2D	P+P	MP1 + P2M <-> MP1P2M		1	0.49505	0.49505	0.990099	75		1.88102	452.694	452.694	0.0530715	0.0188425	1.88102	0.0250803			1.88102	0.0250803	1.88102	0.0250803
	MP1P2M	0.247525	0.247525		9	2D	P+M	MP1P2 + M <-> MP1P2M		1	0.490196	0.5	0.990196	7		2.62195	2	17000	0.00888237	0.112583	2.62195	0.374565			2.62195	0.374565	2.62195	0.374565
					10	2D	P+M	P1P2M + M <-> MP1P2M		1	0.490196	0.5	0.990196	7		2.62195	2	17000	0.00888237	0.112583	2.62195	0.374565			2.62195	0.374565	2.62195	0.374565

### Sheet: highK D20
																									RATES FOR LOCALIZATION CORRECTED ODES
									REACTION DIFFUSION PARAMETERS
																RATES FOR ODE MODEL							M0 small (uM)	37.55	h (um)	0.75	h (um)	5
	Diffusion constants					Dimension	Pro or lipid binding?	REACTION TYPE	k_a3D,FPR (nm3/us)		sigma (nm)	1	sigma (um)	0.001									M0 large	5.64	Small Box		Large Box
	Species	20/0.2								k_b FPR	D1 (nm2/us)	D2 (nm2/us)	Dtot (nm2/us)	ka2D (nm2/us)	kon (nm3/us)	kon (uM-1s-1)	rho1 (molecules/um2)	rho2 (molecules/um2)	b	s/b	kon2D (um2/s)	koff (s-1)			konLoc	koffLoc	konLoc	koffLoc
					1	3D	P+P	P1 + P2 <-> P1P2	150	1	20	20	40		115.525	69.5463						0.770169			69.5463	0.770169	69.5463	0.770169
	P1	20
					2	3D->2D	P+P	MP1 + P2<-> MP1P2	150	1	0.198	20	20.198		68.7455	41.3848						0.458303			2.68281	0.0297099	0.425328	0.00471017
	P2	20
					3	3D->2D	P+P	P2M + P1 <-> P1P2M	150	1	0.198	20	20.198		68.7455	41.3848						0.458303			2.68281	0.0297099	0.425328	0.00471017
	M	0.2
					4	3D->2D	P+M	M + P1 <-> MP1	14	1	0.2	20	20.2		12.6091	7.5907						0.900653			2.08209	0.247045	0.406757	0.0482625
	MP1	0.19802
					5	3D->2D	P+M	M +P2<-> P2M	14	1	0.2	20	20.2		12.6091	7.5907						0.900653			2.08209	0.247045	0.406757	0.0482625
	P2M	0.19802
					6	3D->2D	P+M	M + P1P2 <-> MP1P2	14	1	0.2	10	10.2		11.49	6.917						0.820716			1.19785	0.142127	0.210419	0.0249667
	P1P2	10
					7	3D->2D	P+M	M + P1P2 <-> P1P2M	14	1	0.2	10	10.2		11.49	6.917						0.820716			1.19785	0.142127	0.210419	0.0249667
	MP1P2	0.196078
					8	2D	P+P	MP1 + P2M <-> MP1P2M		1	0.198	0.198	0.396	75		0.763829	452.694	452.694	0.0530715	0.0188425	0.763829	0.0101844			0.763829	0.0101844	0.763829	0.0101844
	P1P2M	0.196078
					9	2D	P+M	MP1P2 + M <-> MP1P2M		1	0.196	0.2	0.396	7		1.35259	2	17000	0.00888237	0.112583	1.35259	0.193228			1.35259	0.193228	1.35259	0.193228
	MP1P2M	0.0990099
					10	2D	P+M	P1P2M + M <-> MP1P2M		1	0.196	0.2	0.396	7		1.35259	2	17000	0.00888237	0.112583	1.35259	0.193228			1.35259	0.193228	1.35259	0.193228

### Sheet: highK D5
																									RATES FOR LOCALIZATION CORRECTED ODES
									REACTION DIFFUSION PARAMETERS
	Diffusion constants															RATES FOR ODE MODEL							M0 small (uM)	37.55	h (um)	0.75	h (um)	5
	Species	5/0.05				Dimension	Pro or lipid binding?	REACTION TYPE	k_a3D,FPR (nm3/us)		sigma (nm)	1	sigma (um)	0.001									M0 large	5.64	Small Box		Large Box
										k_b FPR	D1 (nm2/us)	D2 (nm2/us)	Dtot (nm2/us)	ka2D (nm2/us)	kon (nm3/us)	kon (uM-1s-1)	rho1 (molecules/um2)	rho2 (molecules/um2)	b	s/b	kon2D (um2/s)	koff (s-1)			konLoc	koffLoc	konLoc	koffLoc
	P1	5			1	3D	P+P	P1 + P2 <-> P1P2	150	1	5	5	10		68.3788	41.164						0.455859			41.164	0.455859	41.164	0.455859
	P2	5			2	3D->2D	P+P	MP1 + P2<-> MP1P2	150	1	0.0495	5	5.0495		26.1879	15.7651						0.174586			0.685988	0.00759676	0.106709	0.00118172
	M	0.05			3	3D->2D	P+P	P2M + P1 <-> P1P2M	150	1	0.0495	5	5.0495		26.1879	15.7651						0.174586			0.685988	0.00759676	0.106709	0.00118172
	MP1	0.049505			4	3D->2D	P+M	M + P1 <-> MP1	14	1	0.05	5	5.05		9.71398	5.84782						0.693856			0.638901	0.075807	0.105508	0.0125188
	P2M	0.049505			5	3D->2D	P+M	M +P2<-> P2M	14	1	0.05	5	5.05		9.71398	5.84782						0.693856			0.638901	0.075807	0.105508	0.0125188
	P1P2	2.5			6	3D->2D	P+M	M + P1P2 <-> MP1P2	14	1	0.05	2.5	2.55		7.47148	4.49783						0.533677			0.335193	0.0397713	0.0536087	0.00636078
	MP1P2	0.0490196			7	3D->2D	P+M	M + P1P2 <-> P1P2M	14	1	0.05	2.5	2.55		7.47148	4.49783						0.533677			0.335193	0.0397713	0.0536087	0.00636078
	P1P2M	0.0490196			8	2D	P+P	MP1 + P2M <-> MP1P2M		1	0.0495	0.0495	0.099	75		0.192427	452.694	452.694	0.0530715	0.0188425	0.192427	0.00256569			0.192427	0.00256569	0.192427	0.00256569
	MP1P2M	0.0247525			9	2D	P+M	MP1P2 + M <-> MP1P2M		1	0.049	0.05	0.099	7		0.395458	2	17000	0.00888237	0.112583	0.395458	0.0564941			0.395458	0.0564941	0.395458	0.0564941
					10	2D	P+M	P1P2M + M <-> MP1P2M		1	0.049	0.05	0.099	7		0.395458	2	17000	0.00888237	0.112583	0.395458	0.0564941			0.395458	0.0564941	0.395458	0.0564941
